# Genome-wide interologous interactome map (TeaGPIN) of *Camellia sinensis*

**DOI:** 10.1101/696062

**Authors:** Gagandeep Singh, Vikram Singh, Vikram Singh

**Affiliations:** Centre for Computational Biology and Bioinformatics, School of Life Sciences, Central University of Himachal Pradesh, Dharamshala, India-176206

**Keywords:** *Camellia sinensis*, PPI network, Interologous, Tea genome, Pathways, Transcription factors (TFs)

## Abstract

Tea, prepared from the young leaves of *Camellia sinensis*, is a non-alcoholic beverage globally consumed due to its antioxidant properties, strong taste and aroma. Although, the genomic data of this medicinally and commercially important plant is available, studies related to its sub-cellular interactomic maps are less explored. In this work, we propose a genome-wide interologous protein-protein interaction (PPI) network of tea, termed as TeaGPIN, consisting of 12,033 nodes and 216,107 interactions, developed using draft genome of tea and known PPIs exhaustively collected from 49 template plants. TeaGPIN interactions are prioritized using domain-domain interactions along with the interolog information. A high-confidence TeaGPIN consisting of 5,983 nodes and 58,867 edges is reported and its interactions are further evaluated using protein co-localization similarities. Based on three network centralities (degree, betweenness and eigenvector), 1,302 key proteins are reported in tea to have *p*-value < 0.01 by comparing the TeaGPIN with 10,000 realizations of Erdős-Rényi and Barabási-Albert based corresponding random network models. Functional content of TeaGPIN is assessed using KEGG and GO annotations and its modular architecture is explored. Network based characterization is carried-out on the transcription factors, and proteins involved flavonoid biosynthesis and photosynthesis pathways to find novel candidates involved in various regulatory processes. We believe the proposed TeaGPIN will impart useful insights in understanding various mechanisms related to growth and development as well as defence against biotic and abiotic perturbations.
