## Supplementary Files (1-4) for "Genome-wide interologous interactome map (TeaGPIN) of *Camellia sinensis*": S3.xlsx

### Sheet: Modules
Modules	Nodes	Node IDs
1	223	TEA009738.1, TEA032546.1, TEA000716.1, TEA023770.1, TEA008001.1, TEA024353.1, TEA033097.1, TEA014881.1, TEA026755.1, TEA017555.1, TEA013775.1, TEA027658.1, TEA032404.1, TEA032611.1, TEA017502.1, TEA028502.1, TEA015543.1, TEA020775.1, TEA014759.1, TEA030950.1, TEA016967.1, TEA031995.1, TEA020334.1, TEA010913.1, TEA032511.1, TEA022758.1, TEA006336.1, TEA006198.1, TEA028725.1, TEA022957.1, TEA030316…
2	195	TEA030682.1, TEA014971.1, TEA009390.1, TEA003101.1, TEA022418.1, TEA010910.1, TEA027492.1, TEA002256.1, TEA000304.1, TEA013659.1, TEA005618.1, TEA015229.1, TEA010562.1, TEA012798.1, TEA018071.1, TEA021449.1, TEA009106.1, TEA024267.1, TEA009398.1, TEA019761.1, TEA009986.1, TEA012018.1, TEA015801.1, TEA014598.1, TEA022946.1, TEA013597.1, TEA022537.1, TEA030690.1, TEA032520.1, TEA025372.1, TEA009271…
3	191	TEA023840.1, TEA003015.1, TEA003121.1, TEA021995.1, TEA029920.1, TEA012383.1, TEA017668.1, TEA020043.1, TEA024481.1, TEA028673.1, TEA007809.1, TEA002577.1, TEA032331.1, TEA021462.1, TEA004330.1, TEA020958.1, TEA000763.1, TEA005570.1, TEA006558.1, TEA025316.1, TEA024752.1, TEA013974.1, TEA024557.1, TEA005571.1, TEA010862.1, TEA024284.1, TEA022913.1, TEA002196.1, TEA016095.1, TEA010825.1, TEA018353…
4	190	TEA010958.1, TEA030945.1, TEA023974.1, TEA013591.1, TEA026840.1, TEA001627.1, TEA031043.1, TEA027695.1, TEA027386.1, TEA027150.1, TEA026870.1, TEA015173.1, TEA022414.1, TEA012103.1, TEA030858.1, TEA024638.1, TEA006800.1, TEA021118.1, TEA010748.1, TEA024351.1, TEA019666.1, TEA028855.1, TEA026823.1, TEA000746.1, TEA029369.1, TEA012179.1, TEA008446.1, TEA002222.1, TEA030010.1, TEA002245.1, TEA014796…
5	163	TEA030090.1, TEA005315.1, TEA022620.1, TEA001003.1, TEA007470.1, TEA033170.1, TEA021982.1, TEA016030.1, TEA012344.1, TEA013227.1, TEA011366.1, TEA028879.1, TEA023871.1, TEA028629.1, TEA001650.1, TEA002494.1, TEA027353.1, TEA001496.1, TEA023262.1, TEA010380.1, TEA011340.1, TEA024587.1, TEA005682.1, TEA020765.1, TEA016854.1, TEA023136.1, TEA003628.1, TEA014253.1, TEA016534.1, TEA018544.1, TEA031231…
6	151	TEA027844.1, TEA028541.1, TEA010454.1, TEA024559.1, TEA011935.1, TEA016627.1, TEA019856.1, TEA032342.1, TEA009718.1, TEA027039.1, TEA024651.1, TEA015911.1, TEA014844.1, TEA009463.1, TEA022028.1, TEA020303.1, TEA023068.1, TEA006625.1, TEA018126.1, TEA023130.1, TEA033501.1, TEA011906.1, TEA030167.1, TEA015724.1, TEA022105.1, TEA027303.1, TEA029144.1, TEA007013.1, TEA013939.1, TEA013817.1, TEA001044…
7	144	TEA020771.1, TEA032577.1, TEA003292.1, TEA032059.1, TEA005639.1, TEA014096.1, TEA017380.1, TEA023710.1, TEA007015.1, TEA011310.1, TEA010771.1, TEA008157.1, TEA007579.1, TEA025383.1, TEA000194.1, TEA020392.1, TEA030631.1, TEA024739.1, TEA014352.1, TEA017278.1, TEA033807.1, TEA026055.1, TEA027160.1, TEA007300.1, TEA009112.1, TEA017799.1, TEA000566.1, TEA018905.1, TEA015553.1, TEA021054.1, TEA021427…
8	138	TEA006786.1, TEA028194.1, TEA007445.1, TEA020187.1, TEA026134.1, TEA020377.1, TEA030791.1, TEA007468.1, TEA005316.1, TEA019623.1, TEA023277.1, TEA023857.1, TEA032247.1, TEA031513.1, TEA026582.1, TEA030053.1, TEA007732.1, TEA024259.1, TEA005768.1, TEA012801.1, TEA012804.1, TEA004441.1, TEA017259.1, TEA031680.1, TEA017155.1, TEA024129.1, TEA008970.1, TEA016229.1, TEA002084.1, TEA012991.1, TEA007681…
9	132	TEA020298.1, TEA004105.1, TEA002808.1, TEA024444.1, TEA028548.1, TEA004296.1, TEA010713.1, TEA011185.1, TEA017354.1, TEA002479.1, TEA029987.1, TEA028242.1, TEA031279.1, TEA000087.1, TEA024318.1, TEA030314.1, TEA027436.1, TEA009800.1, TEA005864.1, TEA027318.1, TEA003992.1, TEA010995.1, TEA001372.1, TEA030436.1, TEA021711.1, TEA002367.1, TEA000289.1, TEA014355.1, TEA003892.1, TEA028794.1, TEA008021…
10	131	TEA005605.1, TEA013698.1, TEA027415.1, TEA030734.1, TEA001740.1, TEA018739.1, TEA018203.1, TEA001628.1, TEA018356.1, TEA022340.1, TEA018702.1, TEA029034.1, TEA002784.1, TEA020383.1, TEA031585.1, TEA017148.1, TEA028062.1, TEA004935.1, TEA007404.1, TEA016963.1, TEA011811.1, TEA008867.1, TEA013898.1, TEA004017.1, TEA033176.1, TEA015430.1, TEA008436.1, TEA027017.1, TEA014919.1, TEA005958.1, TEA019170…
11	129	TEA014466.1, TEA010351.1, TEA014780.1, TEA009084.1, TEA010118.1, TEA020918.1, TEA027169.1, TEA025465.1, TEA019731.1, TEA020154.1, TEA007566.1, TEA018663.1, TEA004535.1, TEA003919.1, TEA022183.1, TEA015732.1, TEA024072.1, TEA020295.1, TEA002231.1, TEA029725.1, TEA012679.1, TEA020702.1, TEA017884.1, TEA004121.1, TEA001364.1, TEA027500.1, TEA011641.1, TEA015816.1, TEA000333.1, TEA026482.1, TEA029946…
12	120	TEA023586.1, TEA030194.1, TEA005422.1, TEA027327.1, TEA021005.1, TEA031432.1, TEA029172.1, TEA025631.1, TEA032724.1, TEA001944.1, TEA002919.1, TEA004342.1, TEA009743.1, TEA015514.1, TEA028002.1, TEA013017.1, TEA022773.1, TEA009056.1, TEA002887.1, TEA021590.1, TEA030868.1, TEA016578.1, TEA033359.1, TEA012806.1, TEA013463.1, TEA004865.1, TEA007518.1, TEA003436.1, TEA001343.1, TEA022813.1, TEA028464…
13	110	TEA023229.1, TEA009232.1, TEA008892.1, TEA008090.1, TEA002042.1, TEA014354.1, TEA007613.1, TEA023605.1, TEA022898.1, TEA003618.1, TEA032634.1, TEA032553.1, TEA010095.1, TEA022678.1, TEA032595.1, TEA028113.1, TEA007199.1, TEA028380.1, TEA033180.1, TEA014763.1, TEA022895.1, TEA008345.1, TEA009932.1, TEA017757.1, TEA004719.1, TEA012289.1, TEA024076.1, TEA012734.1, TEA003527.1, TEA025453.1, TEA008508…
14	110	TEA023389.1, TEA015286.1, TEA004287.1, TEA019828.1, TEA003714.1, TEA003081.1, TEA001229.1, TEA018214.1, TEA007178.1, TEA005474.1, TEA031793.1, TEA031608.1, TEA029825.1, TEA031439.1, TEA025864.1, TEA016743.1, TEA008713.1, TEA004532.1, TEA014872.1, TEA027883.1, TEA022586.1, TEA013792.1, TEA030469.1, TEA028704.1, TEA023447.1, TEA010564.1, TEA022368.1, TEA012328.1, TEA018405.1, TEA018701.1, TEA009496…
15	104	TEA032993.1, TEA016386.1, TEA030995.1, TEA033454.1, TEA019776.1, TEA022165.1, TEA002555.1, TEA021338.1, TEA002358.1, TEA008024.1, TEA010389.1, TEA002299.1, TEA021615.1, TEA005805.1, TEA032163.1, TEA007898.1, TEA034048.1, TEA024629.1, TEA001868.1, TEA014742.1, TEA007331.1, TEA020538.1, TEA008151.1, TEA025325.1, TEA006207.1, TEA001146.1, TEA027790.1, TEA000326.1, TEA020697.1, TEA002608.1, TEA001864…
16	95	TEA015986.1, TEA033863.1, TEA010905.1, TEA032087.1, TEA017192.1, TEA014647.1, TEA032678.1, TEA006566.1, TEA019489.1, TEA026495.1, TEA023202.1, TEA001031.1, TEA027688.1, TEA027629.1, TEA022182.1, TEA025278.1, TEA022005.1, TEA014798.1, TEA026536.1, TEA033372.1, TEA025222.1, TEA016715.1, TEA014115.1, TEA020660.1, TEA020701.1, TEA027044.1, TEA019957.1, TEA024816.1, TEA008866.1, TEA014469.1, TEA017256…
17	84	TEA015494.1, TEA031806.1, TEA001181.1, TEA002713.1, TEA009489.1, TEA017779.1, TEA031678.1, TEA031047.1, TEA000296.1, TEA018004.1, TEA026369.1, TEA024031.1, TEA029677.1, TEA019287.1, TEA029618.1, TEA032217.1, TEA019988.1, TEA013232.1, TEA019681.1, TEA029794.1, TEA033576.1, TEA018749.1, TEA032962.1, TEA024463.1, TEA018120.1, TEA012916.1, TEA032406.1, TEA004684.1, TEA024875.1, TEA017153.1, TEA027128…
18	75	TEA003371.1, TEA026583.1, TEA032417.1, TEA023560.1, TEA011006.1, TEA015519.1, TEA020447.1, TEA032314.1, TEA016744.1, TEA027018.1, TEA010744.1, TEA004830.1, TEA026040.1, TEA023703.1, TEA032470.1, TEA021759.1, TEA023558.1, TEA010594.1, TEA033321.1, TEA021286.1, TEA003113.1, TEA024415.1, TEA017298.1, TEA007353.1, TEA020926.1, TEA027940.1, TEA013997.1, TEA018223.1, TEA032084.1, TEA013454.1, TEA021033…
19	62	TEA001598.1, TEA017722.1, TEA006577.1, TEA021863.1, TEA020997.1, TEA007246.1, TEA007609.1, TEA008619.1, TEA029673.1, TEA003059.1, TEA031088.1, TEA025334.1, TEA012735.1, TEA022274.1, TEA002121.1, TEA000109.1, TEA026091.1, TEA021479.1, TEA034001.1, TEA020515.1, TEA013350.1, TEA026991.1, TEA033169.1, TEA027207.1, TEA034011.1, TEA008634.1, TEA007200.1, TEA022555.1, TEA028658.1, TEA013622.1, TEA032005…
20	57	TEA030252.1, TEA009324.1, TEA020855.1, TEA004611.1, TEA015525.1, TEA020483.1, TEA030788.1, TEA021433.1, TEA018362.1, TEA011695.1, TEA032450.1, TEA007890.1, TEA023901.1, TEA009913.1, TEA000364.1, TEA001998.1, TEA033008.1, TEA013741.1, TEA030774.1, TEA009316.1, TEA002680.1, TEA030219.1, TEA012057.1, TEA018948.1, TEA025336.1, TEA008364.1, TEA021255.1, TEA016508.1, TEA030335.1, TEA007327.1, TEA025595…
21	55	TEA021412.1, TEA027776.1, TEA026182.1, TEA016354.1, TEA007016.1, TEA000299.1, TEA018490.1, TEA014864.1, TEA000080.1, TEA026311.1, TEA006109.1, TEA003353.1, TEA024614.1, TEA001809.1, TEA030073.1, TEA018308.1, TEA025445.1, TEA025784.1, TEA023913.1, TEA028881.1, TEA019558.1, TEA012588.1, TEA016722.1, TEA022209.1, TEA006914.1, TEA009204.1, TEA002977.1, TEA021911.1, TEA013144.1, TEA005975.1, TEA023331…
22	47	TEA010287.1, TEA025958.1, TEA009050.1, TEA021126.1, TEA018082.1, TEA025853.1, TEA011344.1, TEA024889.1, TEA007382.1, TEA023132.1, TEA028344.1, TEA024071.1, TEA003775.1, TEA004244.1, TEA022100.1, TEA008676.1, TEA026298.1, TEA021724.1, TEA032991.1, TEA020768.1, TEA013370.1, TEA031718.1, TEA022151.1, TEA023230.1, TEA023984.1, TEA031363.1, TEA007658.1, TEA003561.1, TEA003688.1, TEA020429.1, TEA026157…
23	40	TEA003907.1, TEA013177.1, TEA013464.1, TEA020299.1, TEA023597.1, TEA006415.1, TEA033752.1, TEA005704.1, TEA031089.1, TEA024531.1, TEA023348.1, TEA016282.1, TEA024000.1, TEA011299.1, TEA007212.1, TEA027526.1, TEA019717.1, TEA001288.1, TEA031427.1, TEA002043.1, TEA003073.1, TEA025719.1, TEA010792.1, TEA005731.1, TEA019133.1, TEA008682.1, TEA030293.1, TEA002124.1, TEA018300.1, TEA006760.1, TEA008222…
24	39	TEA024181.1, TEA017549.1, TEA013179.1, TEA032559.1, TEA008049.1, TEA014035.1, TEA017604.1, TEA005699.1, TEA001643.1, TEA005234.1, TEA030601.1, TEA031708.1, TEA020870.1, TEA024098.1, TEA003373.1, TEA023411.1, TEA029630.1, TEA025045.1, TEA027516.1, TEA027813.1, TEA027791.1, TEA005230.1, TEA023457.1, TEA032239.1, TEA010502.1, TEA025406.1, TEA014587.1, TEA012689.1, TEA011837.1, TEA003833.1, TEA025414…
25	38	TEA003447.1, TEA007227.1, TEA026993.1, TEA023340.1, TEA012229.1, TEA011908.1, TEA021638.1, TEA027675.1, TEA016709.1, TEA004048.1, TEA019733.1, TEA019826.1, TEA002563.1, TEA021535.1, TEA026098.1, TEA023790.1, TEA022890.1, TEA008862.1, TEA014497.1, TEA003421.1, TEA011266.1, TEA029855.1, TEA016439.1, TEA030117.1, TEA023333.1, TEA001623.1, TEA002060.1, TEA006847.1, TEA020130.1, TEA016446.1, TEA009428…
26	37	TEA009190.1, TEA011402.1, TEA026167.1, TEA014212.1, TEA002983.1, TEA005817.1, TEA020151.1, TEA002149.1, TEA004749.1, TEA014739.1, TEA002814.1, TEA007157.1, TEA021721.1, TEA030195.1, TEA012730.1, TEA013411.1, TEA008559.1, TEA027323.1, TEA012854.1, TEA032933.1, TEA003508.1, TEA021181.1, TEA005855.1, TEA030845.1, TEA017403.1, TEA022411.1, TEA028778.1, TEA023285.1, TEA026942.1, TEA013343.1, TEA023768…
27	33	TEA018998.1, TEA012164.1, TEA011254.1, TEA017873.1, TEA020944.1, TEA031511.1, TEA030581.1, TEA011362.1, TEA031009.1, TEA026542.1, TEA006057.1, TEA018973.1, TEA017147.1, TEA013428.1, TEA016107.1, TEA033289.1, TEA014170.1, TEA027197.1, TEA001341.1, TEA020098.1, TEA017461.1, TEA001583.1, TEA015532.1, TEA016613.1, TEA023474.1, TEA027216.1, TEA015837.1, TEA022828.1, TEA011031.1, TEA014928.1, TEA011456…
28	33	TEA004137.1, TEA004220.1, TEA031321.1, TEA020399.1, TEA026409.1, TEA019216.1, TEA005053.1, TEA028613.1, TEA026332.1, TEA005154.1, TEA013588.1, TEA010856.1, TEA023334.1, TEA017369.1, TEA010916.1, TEA028377.1, TEA008522.1, TEA012902.1, TEA026282.1, TEA028960.1, TEA012591.1, TEA015420.1, TEA033381.1, TEA013572.1, TEA005003.1, TEA014051.1, TEA010815.1, TEA014480.1, TEA009283.1, TEA006045.1, TEA019223…
29	32	TEA017749.1, TEA031326.1, TEA011810.1, TEA007125.1, TEA001804.1, TEA016973.1, TEA014760.1, TEA028753.1, TEA000215.1, TEA006419.1, TEA003435.1, TEA024484.1, TEA008095.1, TEA009585.1, TEA012580.1, TEA015646.1, TEA007115.1, TEA009929.1, TEA011141.1, TEA017078.1, TEA031727.1, TEA001269.1, TEA011807.1, TEA030583.1, TEA018679.1, TEA023680.1, TEA028111.1, TEA024679.1, TEA014656.1, TEA020004.1, TEA008533…
30	32	TEA015095.1, TEA015410.1, TEA029947.1, TEA006928.1, TEA008342.1, TEA002106.1, TEA023011.1, TEA033363.1, TEA018645.1, TEA027317.1, TEA033844.1, TEA022131.1, TEA019265.1, TEA013886.1, TEA009777.1, TEA005871.1, TEA025872.1, TEA014064.1, TEA011385.1, TEA030803.1, TEA000257.1, TEA023039.1, TEA021894.1, TEA024925.1, TEA015140.1, TEA010735.1, TEA021004.1, TEA009717.1, TEA022374.1, TEA025734.1, TEA005826…
31	31	TEA019150.1, TEA021249.1, TEA019262.1, TEA003636.1, TEA001280.1, TEA028101.1, TEA011968.1, TEA014970.1, TEA025856.1, TEA013808.1, TEA027217.1, TEA015003.1, TEA019565.1, TEA019686.1, TEA010653.1, TEA026560.1, TEA017844.1, TEA014043.1, TEA017244.1, TEA005946.1, TEA001493.1, TEA028460.1, TEA016718.1, TEA000580.1, TEA008591.1, TEA032812.1, TEA026973.1, TEA004781.1, TEA018537.1, TEA026178.1, TEA019161…
32	31	TEA017056.1, TEA002456.1, TEA020572.1, TEA001256.1, TEA010582.1, TEA016668.1, TEA021267.1, TEA015021.1, TEA003138.1, TEA030222.1, TEA010091.1, TEA016368.1, TEA001358.1, TEA006968.1, TEA027375.1, TEA021678.1, TEA015792.1, TEA021420.1, TEA000769.1, TEA027674.1, TEA009199.1, TEA020331.1, TEA010971.1, TEA020501.1, TEA014145.1, TEA010373.1, TEA008944.1, TEA003222.1, TEA013221.1, TEA003375.1, TEA020368…
33	26	TEA016161.1, TEA006643.1, TEA000234.1, TEA027829.1, TEA026856.1, TEA019725.1, TEA034025.1, TEA034051.1, TEA013315.1, TEA033023.1, TEA034003.1, TEA034045.1, TEA031058.1, TEA015762.1, TEA034043.1, TEA016601.1, TEA027582.1, TEA025906.1, TEA005125.1, TEA021135.1, TEA010322.1, TEA022960.1, TEA026458.1, TEA023446.1, TEA024758.1, TEA015142.1
34	26	TEA030180.1, TEA006862.1, TEA003419.1, TEA017567.1, TEA000767.1, TEA027201.1, TEA014496.1, TEA027896.1, TEA006735.1, TEA032246.1, TEA005845.1, TEA022647.1, TEA032987.1, TEA011994.1, TEA011946.1, TEA024873.1, TEA020788.1, TEA002825.1, TEA019127.1, TEA020892.1, TEA017398.1, TEA029515.1, TEA022917.1, TEA020668.1, TEA015686.1, TEA001509.1
35	25	TEA005460.1, TEA001695.1, TEA028228.1, TEA016589.1, TEA012558.1, TEA015007.1, TEA019169.1, TEA003876.1, TEA002223.1, TEA003719.1, TEA033141.1, TEA015548.1, TEA013377.1, TEA012616.1, TEA026431.1, TEA011367.1, TEA021432.1, TEA002501.1, TEA028149.1, TEA032791.1, TEA015703.1, TEA033601.1, TEA001300.1, TEA021702.1, TEA019777.1
36	23	TEA002545.1, TEA025340.1, TEA027785.1, TEA026842.1, TEA031202.1, TEA018901.1, TEA013422.1, TEA018225.1, TEA020492.1, TEA007989.1, TEA018039.1, TEA028568.1, TEA001223.1, TEA011721.1, TEA032625.1, TEA030405.1, TEA003001.1, TEA009002.1, TEA032485.1, TEA003809.1, TEA004577.1, TEA005190.1, TEA020146.1
37	22	TEA032142.1, TEA006813.1, TEA018339.1, TEA023326.1, TEA021020.1, TEA010615.1, TEA003348.1, TEA024784.1, TEA011234.1, TEA017271.1, TEA008314.1, TEA030382.1, TEA012807.1, TEA019907.1, TEA010630.1, TEA024039.1, TEA032416.1, TEA006664.1, TEA032742.1, TEA024775.1, TEA029548.1, TEA029031.1
38	18	TEA017979.1, TEA033437.1, TEA023206.1, TEA016834.1, TEA014019.1, TEA007525.1, TEA015647.1, TEA028821.1, TEA033259.1, TEA029544.1, TEA017964.1, TEA031832.1, TEA033790.1, TEA019813.1, TEA027951.1, TEA018438.1, TEA006016.1, TEA005718.1
39	18	TEA026402.1, TEA032833.1, TEA025736.1, TEA011894.1, TEA028358.1, TEA003583.1, TEA014629.1, TEA015104.1, TEA010228.1, TEA029068.1, TEA002307.1, TEA011868.1, TEA000648.1, TEA031143.1, TEA001118.1, TEA032994.1, TEA021943.1, TEA022304.1
40	17	TEA005372.1, TEA006740.1, TEA030985.1, TEA029761.1, TEA012139.1, TEA009470.1, TEA017475.1, TEA014336.1, TEA024727.1, TEA012418.1, TEA020046.1, TEA008029.1, TEA031137.1, TEA028087.1, TEA009536.1, TEA022978.1, TEA031227.1
41	17	TEA031266.1, TEA009017.1, TEA003286.1, TEA000454.1, TEA013418.1, TEA019061.1, TEA005344.1, TEA021355.1, TEA031263.1, TEA022606.1, TEA019840.1, TEA001049.1, TEA005729.1, TEA022994.1, TEA033500.1, TEA029694.1, TEA017975.1
42	17	TEA006268.1, TEA022061.1, TEA011981.1, TEA008403.1, TEA008111.1, TEA007128.1, TEA025424.1, TEA009512.1, TEA015627.1, TEA019100.1, TEA003025.1, TEA029414.1, TEA015560.1, TEA023182.1, TEA002095.1, TEA015154.1, TEA009275.1
43	16	TEA017145.1, TEA027737.1, TEA006621.1, TEA007308.1, TEA033540.1, TEA023547.1, TEA023488.1, TEA021256.1, TEA026895.1, TEA020726.1, TEA009164.1, TEA006506.1, TEA009176.1, TEA026648.1, TEA019573.1, TEA000145.1
44	15	TEA028911.1, TEA001318.1, TEA019940.1, TEA007635.1, TEA013388.1, TEA011166.1, TEA003167.1, TEA028738.1, TEA000261.1, TEA005648.1, TEA028326.1, TEA023924.1, TEA001498.1, TEA002943.1, TEA014857.1
45	15	TEA000708.1, TEA024870.1, TEA012577.1, TEA015331.1, TEA025240.1, TEA005888.1, TEA028958.1, TEA000543.1, TEA031535.1, TEA024675.1, TEA019130.1, TEA014498.1, TEA018635.1, TEA005929.1, TEA005005.1
46	15	TEA005098.1, TEA006396.1, TEA014150.1, TEA020883.1, TEA019438.1, TEA030958.1, TEA013353.1, TEA031013.1, TEA030929.1, TEA011119.1, TEA000904.1, TEA010889.1, TEA026253.1, TEA010959.1, TEA007101.1
47	14	TEA026114.1, TEA002956.1, TEA025821.1, TEA020208.1, TEA012870.1, TEA028511.1, TEA028090.1, TEA006892.1, TEA028215.1, TEA028687.1, TEA023104.1, TEA021541.1, TEA011988.1, TEA014180.1
48	13	TEA009979.1, TEA023175.1, TEA026041.1, TEA028362.1, TEA022465.1, TEA033804.1, TEA009745.1, TEA009914.1, TEA011212.1, TEA033791.1, TEA024622.1, TEA002649.1, TEA012350.1
49	13	TEA000287.1, TEA001645.1, TEA022905.1, TEA032381.1, TEA016280.1, TEA018251.1, TEA002575.1, TEA007999.1, TEA013666.1, TEA003425.1, TEA015625.1, TEA033704.1, TEA006179.1
50	13	TEA001201.1, TEA011924.1, TEA007572.1, TEA011844.1, TEA004867.1, TEA006962.1, TEA032531.1, TEA018295.1, TEA023965.1, TEA018302.1, TEA025794.1, TEA027925.1, TEA017961.1
51	13	TEA028789.1, TEA032405.1, TEA029082.1, TEA004325.1, TEA016135.1, TEA015079.1, TEA028805.1, TEA002429.1, TEA022129.1, TEA002824.1, TEA032252.1, TEA006997.1, TEA009310.1
52	13	TEA004439.1, TEA027830.1, TEA026652.1, TEA010230.1, TEA024275.1, TEA033858.1, TEA011316.1, TEA029839.1, TEA023178.1, TEA024541.1, TEA006474.1, TEA023572.1, TEA024543.1
53	12	TEA012763.1, TEA028837.1, TEA014235.1, TEA020529.1, TEA007600.1, TEA033224.1, TEA026133.1, TEA012989.1, TEA000455.1, TEA009592.1, TEA008319.1, TEA007091.1
54	12	TEA027892.1, TEA006891.1, TEA006130.1, TEA027977.1, TEA016462.1, TEA013938.1, TEA012248.1, TEA008672.1, TEA013516.1, TEA022617.1, TEA011221.1, TEA033656.1
55	11	TEA004073.1, TEA018059.1, TEA024064.1, TEA020889.1, TEA026569.1, TEA009276.1, TEA009716.1, TEA008009.1, TEA027741.1, TEA023751.1, TEA031005.1
56	11	TEA007847.1, TEA032074.1, TEA012919.1, TEA001039.1, TEA026754.1, TEA012787.1, TEA013431.1, TEA025816.1, TEA012865.1, TEA006588.1, TEA003587.1
57	10	TEA006944.1, TEA001552.1, TEA012888.1, TEA004626.1, TEA004450.1, TEA010111.1, TEA026974.1, TEA015491.1, TEA007036.1, TEA018350.1
58	10	TEA014239.1, TEA010193.1, TEA025313.1, TEA027999.1, TEA021390.1, TEA011661.1, TEA014237.1, TEA013324.1, TEA009308.1, TEA000069.1
59	10	TEA019430.1, TEA032093.1, TEA013487.1, TEA001665.1, TEA015333.1, TEA017479.1, TEA017460.1, TEA027193.1, TEA017386.1, TEA013678.1
60	10	TEA005021.1, TEA011322.1, TEA024867.1, TEA008542.1, TEA027465.1, TEA015854.1, TEA023114.1, TEA012507.1, TEA030359.1, TEA017641.1
61	10	TEA012416.1, TEA006793.1, TEA004752.1, TEA006804.1, TEA031908.1, TEA006811.1, TEA002446.1, TEA013172.1, TEA011903.1, TEA023963.1
62	10	TEA019029.1, TEA024138.1, TEA031381.1, TEA018313.1, TEA004508.1, TEA010588.1, TEA032367.1, TEA003374.1, TEA031520.1, TEA010393.1
63	9	TEA015821.1, TEA030948.1, TEA011859.1, TEA016083.1, TEA010318.1, TEA017317.1, TEA028669.1, TEA026009.1, TEA030994.1
64	9	TEA020435.1, TEA005641.1, TEA005357.1, TEA022409.1, TEA033620.1, TEA018773.1, TEA001586.1, TEA004419.1, TEA016465.1
65	9	TEA016698.1, TEA006064.1, TEA028804.1, TEA010153.1, TEA008122.1, TEA023372.1, TEA010150.1, TEA014010.1, TEA031103.1
66	9	TEA027986.1, TEA004239.1, TEA002696.1, TEA008378.1, TEA018257.1, TEA007616.1, TEA006052.1, TEA015297.1, TEA027647.1
67	9	TEA015359.1, TEA000331.1, TEA022888.1, TEA028968.1, TEA014159.1, TEA019639.1, TEA012421.1, TEA000742.1, TEA005399.1
68	8	TEA026854.1, TEA013788.1, TEA017491.1, TEA006732.1, TEA019943.1, TEA003207.1, TEA024749.1, TEA030025.1
69	8	TEA022292.1, TEA010651.1, TEA010453.1, TEA011325.1, TEA023705.1, TEA031490.1, TEA002514.1, TEA017072.1
70	8	TEA003795.1, TEA020125.1, TEA033751.1, TEA017036.1, TEA003414.1, TEA030374.1, TEA006680.1, TEA028146.1
71	8	TEA019078.1, TEA012855.1, TEA015244.1, TEA007839.1, TEA022483.1, TEA032152.1, TEA026196.1, TEA002797.1
72	8	TEA002607.1, TEA011008.1, TEA000743.1, TEA027711.1, TEA002135.1, TEA028405.1, TEA001685.1, TEA012872.1
73	8	TEA008786.1, TEA026412.1, TEA032250.1, TEA005216.1, TEA013530.1, TEA022717.1, TEA025485.1, TEA030070.1
74	8	TEA022938.1, TEA006950.1, TEA023095.1, TEA004818.1, TEA003997.1, TEA007844.1, TEA028962.1, TEA026811.1
75	7	TEA005060.1, TEA015177.1, TEA025528.1, TEA013072.1, TEA002801.1, TEA014630.1, TEA013828.1
76	7	TEA024370.1, TEA010270.1, TEA023024.1, TEA029201.1, TEA024257.1, TEA002733.1, TEA021051.1
77	7	TEA009759.1, TEA016934.1, TEA022637.1, TEA032763.1, TEA033792.1, TEA022912.1, TEA030239.1
78	7	TEA024645.1, TEA009916.1, TEA021148.1, TEA012814.1, TEA019842.1, TEA001743.1, TEA012914.1
79	7	TEA007611.1, TEA033004.1, TEA028276.1, TEA022831.1, TEA005842.1, TEA030187.1, TEA001557.1
80	7	TEA027307.1, TEA032610.1, TEA014343.1, TEA007703.1, TEA028096.1, TEA015496.1, TEA024199.1
81	7	TEA030256.1, TEA004335.1, TEA029483.1, TEA029464.1, TEA017754.1, TEA023823.1, TEA000586.1
82	6	TEA004269.1, TEA021395.1, TEA027773.1, TEA008783.1, TEA015108.1, TEA012768.1
83	6	TEA028168.1, TEA030417.1, TEA032013.1, TEA002432.1, TEA025955.1, TEA025385.1
84	6	TEA017069.1, TEA011621.1, TEA009760.1, TEA028319.1, TEA005431.1, TEA023615.1
85	6	TEA019711.1, TEA001640.1, TEA007352.1, TEA011651.1, TEA029044.1, TEA030709.1
86	6	TEA016467.1, TEA031613.1, TEA021175.1, TEA012390.1, TEA012389.1, TEA032580.1
87	6	TEA013640.1, TEA026645.1, TEA003701.1, TEA027685.1, TEA031791.1, TEA012731.1
88	6	TEA022214.1, TEA031141.1, TEA002462.1, TEA005242.1, TEA024160.1, TEA015203.1
89	6	TEA017651.1, TEA000513.1, TEA012046.1, TEA000895.1, TEA016881.1, TEA014151.1
90	6	TEA019390.1, TEA013944.1, TEA016606.1, TEA003815.1, TEA005251.1, TEA009579.1
91	6	TEA013689.1, TEA022776.1, TEA015263.1, TEA029368.1, TEA026892.1, TEA005488.1
92	6	TEA032150.1, TEA022535.1, TEA021622.1, TEA017494.1, TEA029712.1, TEA026757.1
93	6	TEA024271.1, TEA029288.1, TEA031634.1, TEA018920.1, TEA008330.1, TEA029923.1
94	6	TEA029434.1, TEA027265.1, TEA025673.1, TEA015301.1, TEA029105.1, TEA002922.1
95	6	TEA026742.1, TEA014251.1, TEA022818.1, TEA010043.1, TEA006864.1, TEA003104.1
96	6	TEA010356.1, TEA031873.1, TEA001338.1, TEA020908.1, TEA011252.1, TEA031778.1
97	6	TEA027092.1, TEA011225.1, TEA001351.1, TEA003763.1, TEA017601.1, TEA001686.1
98	6	TEA029176.1, TEA009882.1, TEA031063.1, TEA028241.1, TEA001361.1, TEA008736.1
99	6	TEA019132.1, TEA027326.1, TEA013240.1, TEA031377.1, TEA018851.1, TEA030562.1
100	5	TEA022659.1, TEA022557.1, TEA015159.1, TEA031572.1, TEA013413.1
101	5	TEA005514.1, TEA022455.1, TEA030425.1, TEA007709.1, TEA032057.1
102	5	TEA032462.1, TEA029426.1, TEA021764.1, TEA013964.1, TEA023378.1
103	5	TEA020482.1, TEA001408.1, TEA029060.1, TEA018922.1, TEA030824.1
104	5	TEA033815.1, TEA012524.1, TEA031455.1, TEA002409.1, TEA026455.1
105	5	TEA001432.1, TEA009458.1, TEA002505.1, TEA018433.1, TEA031936.1
106	5	TEA026342.1, TEA001071.1, TEA026337.1, TEA010991.1, TEA012605.1
107	5	TEA003438.1, TEA002734.1, TEA014727.1, TEA011068.1, TEA033849.1
108	5	TEA015749.1, TEA024732.1, TEA021561.1, TEA022695.1, TEA006546.1
109	5	TEA016267.1, TEA015488.1, TEA019993.1, TEA022439.1, TEA023549.1
110	5	TEA003020.1, TEA006218.1, TEA002560.1, TEA024774.1, TEA026713.1
111	5	TEA017521.1, TEA018619.1, TEA026494.1, TEA017931.1, TEA009426.1
112	5	TEA028538.1, TEA026994.1, TEA026957.1, TEA019944.1, TEA010634.1
113	5	TEA001754.1, TEA006426.1, TEA023142.1, TEA000578.1, TEA001763.1
114	5	TEA019421.1, TEA025306.1, TEA016904.1, TEA015467.1, TEA025677.1
115	5	TEA020253.1, TEA011383.1, TEA022712.1, TEA023779.1, TEA014353.1
116	5	TEA010413.1, TEA017067.1, TEA010311.1, TEA018207.1, TEA015422.1
117	4	TEA014247.1, TEA000569.1, TEA003168.1, TEA030262.1
118	4	TEA020350.1, TEA022667.1, TEA011480.1, TEA020075.1
119	4	TEA021525.1, TEA030331.1, TEA030332.1, TEA000962.1
120	4	TEA007762.1, TEA024517.1, TEA032244.1, TEA028006.1
121	4	TEA026279.1, TEA017383.1, TEA005415.1, TEA011087.1
122	4	TEA028461.1, TEA029803.1, TEA008474.1, TEA018355.1
123	4	TEA015382.1, TEA012514.1, TEA014218.1, TEA026890.1
124	4	TEA013845.1, TEA021085.1, TEA025764.1, TEA023787.1
125	4	TEA006618.1, TEA032466.1, TEA006960.1, TEA000041.1
126	4	TEA032627.1, TEA007948.1, TEA031223.1, TEA022676.1
127	4	TEA025343.1, TEA000800.1, TEA003056.1, TEA017838.1
128	4	TEA005656.1, TEA002064.1, TEA014559.1, TEA026101.1
129	4	TEA031194.1, TEA028269.1, TEA018485.1, TEA029347.1
130	4	TEA002635.1, TEA008601.1, TEA023631.1, TEA002111.1
131	4	TEA020802.1, TEA021979.1, TEA000233.1, TEA033134.1
132	4	TEA010699.1, TEA001506.1, TEA004384.1, TEA029417.1
133	4	TEA021237.1, TEA007165.1, TEA008733.1, TEA001021.1
134	4	TEA011942.1, TEA007150.1, TEA031338.1, TEA006400.1
135	4	TEA028186.1, TEA019171.1, TEA033421.1, TEA018157.1
136	4	TEA030952.1, TEA003770.1, TEA026778.1, TEA009404.1
137	4	TEA025170.1, TEA007429.1, TEA017581.1, TEA003461.1
138	4	TEA023712.1, TEA005198.1, TEA013554.1, TEA015497.1
139	4	TEA009062.1, TEA007143.1, TEA003908.1, TEA014055.1
140	4	TEA001766.1, TEA033246.1, TEA024060.1, TEA017969.1
141	4	TEA031551.1, TEA012596.1, TEA025876.1, TEA029284.1
142	4	TEA008282.1, TEA031895.1, TEA001020.1, TEA015188.1
143	4	TEA012008.1, TEA028413.1, TEA015200.1, TEA026831.1
144	4	TEA018817.1, TEA033166.1, TEA033694.1, TEA013628.1
145	4	TEA016548.1, TEA025715.1, TEA032517.1, TEA000021.1
146	4	TEA020263.1, TEA005856.1, TEA001882.1, TEA006085.1
147	3	TEA015676.1, TEA031053.1, TEA018880.1
148	3	TEA021791.1, TEA033754.1, TEA024907.1
149	3	TEA005494.1, TEA007332.1, TEA026783.1
150	3	TEA016728.1, TEA032475.1, TEA008590.1
151	3	TEA025015.1, TEA033174.1, TEA019887.1
152	3	TEA004454.1, TEA008679.1, TEA022621.1
153	3	TEA003361.1, TEA013246.1, TEA011183.1
154	3	TEA011815.1, TEA014743.1, TEA021795.1
155	3	TEA015811.1, TEA003098.1, TEA019632.1
156	3	TEA007381.1, TEA000722.1, TEA017277.1
157	3	TEA017024.1, TEA010686.1, TEA019046.1
158	3	TEA015726.1, TEA015045.1, TEA019439.1
159	3	TEA007625.1, TEA005670.1, TEA012952.1
160	3	TEA015921.1, TEA006217.1, TEA013626.1
161	3	TEA026597.1, TEA000523.1, TEA033623.1
162	3	TEA031105.1, TEA031773.1, TEA012874.1
163	3	TEA020779.1, TEA015585.1, TEA032423.1
164	3	TEA029738.1, TEA020143.1, TEA016314.1
165	3	TEA000190.1, TEA004364.1, TEA030630.1
166	3	TEA011352.1, TEA033162.1, TEA023802.1
167	3	TEA033331.1, TEA030306.1, TEA024591.1
168	3	TEA029309.1, TEA029206.1, TEA027264.1
169	3	TEA000559.1, TEA032835.1, TEA020578.1
170	3	TEA006498.1, TEA005497.1, TEA007223.1
171	3	TEA005847.1, TEA003853.1, TEA030295.1
172	3	TEA015862.1, TEA023517.1, TEA000430.1
173	3	TEA024704.1, TEA016131.1, TEA015169.1
174	3	TEA009252.1, TEA011954.1, TEA006389.1
175	3	TEA021500.1, TEA014050.1, TEA021041.1
176	3	TEA008791.1, TEA023594.1, TEA033417.1
177	3	TEA011872.1, TEA010797.1, TEA022161.1
178	3	TEA017697.1, TEA018268.1, TEA026345.1
179	3	TEA023567.1, TEA010603.1, TEA033850.1
180	3	TEA018721.1, TEA019472.1, TEA004653.1
181	3	TEA001163.1, TEA004869.1, TEA011490.1
182	3	TEA018714.1, TEA000867.1, TEA014531.1
183	3	TEA033832.1, TEA024139.1, TEA017105.1
184	3	TEA023344.1, TEA026618.1, TEA018960.1
185	3	TEA033657.1, TEA027855.1, TEA015949.1
186	3	TEA002238.1, TEA004009.1, TEA015487.1
187	3	TEA005257.1, TEA009550.1, TEA013451.1
188	3	TEA011290.1, TEA026733.1, TEA007569.1
189	3	TEA004756.1, TEA010142.1, TEA029236.1
190	3	TEA012755.1, TEA014634.1, TEA025593.1
191	3	TEA004280.1, TEA026523.1, TEA027983.1
192	3	TEA024296.1, TEA021347.1, TEA029865.1
193	3	TEA022175.1, TEA020948.1, TEA019637.1
194	3	TEA006509.1, TEA029419.1, TEA027642.1
195	3	TEA015051.1, TEA014424.1, TEA031863.1
196	3	TEA025356.1, TEA005922.1, TEA005006.1
197	3	TEA025131.1, TEA022022.1, TEA011059.1
198	3	TEA013830.1, TEA008441.1, TEA032831.1
199	3	TEA014677.1, TEA022651.1, TEA003933.1
200	3	TEA028907.1, TEA007465.1, TEA014921.1
201	3	TEA032287.1, TEA019417.1, TEA016339.1
202	3	TEA029530.1, TEA001644.1, TEA001495.1
203	3	TEA014221.1, TEA023005.1, TEA006321.1
204	3	TEA032109.1, TEA001242.1, TEA017427.1
205	3	TEA000987.1, TEA022944.1, TEA017253.1
206	3	TEA030829.1, TEA014305.1, TEA022010.1
